## Supplementary Table 1 for "A habenula-enriched GPCR, GPR151, regulates behavioral sensitivity to inflammation"

### Sheet: Male KOWT
Data type	ANOVA type	F information	# of mice in each group	Total mice	Post hoc test type	Post hoc test results	Effect sizes
Immobility	Ordinary 2-way ANOVA	Genotype: F(1,85)=0.618, p=0.4339; Injection: F(1,85)=0.568, p=0.4531; Genotype×Injection: F(1,85)=4.055, p=0.0472	WT/SAL=23; WT/LPS=18; KO/SAL=24; KO/LPS=24	89	Fisher's LSD	WT/SAL vs KO/SAL: p=0.3716; WT/LPS vs KO/LPS: p=0.0586; WT/SAL vs WT/LPS: p=0.3951; KO/SAL vs KO/LPS: p=0.0438	Genotype ηp²=0.007; Injection ηp²=0.007; Genotype×Injection ηp²=0.046; WT/SAL vs KO/SAL g=-0.242; WT/LPS vs KO/LPS g=0.638; WT/SAL vs WT/LPS g=-0.270; KO/SAL vs KO/LPS g=0.570
Locomotion	Ordinary 2-way ANOVA	Genotype: F(1,86)=4.066, p=0.0469; Injection: F(1,86)=43.801, p=2.97e-09; Genotype×Injection: F(1,86)=0.282, p=0.5970	WT/SAL=23; WT/LPS=19; KO/SAL=24; KO/LPS=24	90	Fisher's LSD	WT/SAL vs KO/SAL: p=0.0679; WT/LPS vs KO/LPS: p=0.3084; WT/SAL vs WT/LPS: p=7.54e-05; KO/SAL vs KO/LPS: p=1.11e-06	Genotype ηp²=0.045; Injection ηp²=0.337; Genotype×Injection ηp²=0.003; WT/SAL vs KO/SAL g=-0.615; WT/LPS vs KO/LPS g=-0.273; WT/SAL vs WT/LPS g=1.073; KO/SAL vs KO/LPS g=1.832
Time in Center	Ordinary 2-way ANOVA	Genotype: F(1,86)=7.512, p=0.0075; Injection: F(1,86)=4.975, p=0.0283; Genotype×Injection: F(1,86)=0.610, p=0.4371	WT/SAL=23; WT/LPS=19; KO/SAL=24; KO/LPS=24	90	Fisher's LSD	WT/SAL vs KO/SAL: p=0.1584; WT/LPS vs KO/LPS: p=0.0172; WT/SAL vs WT/LPS: p=0.0427; KO/SAL vs KO/LPS: p=0.2905	Genotype ηp²=0.080; Injection ηp²=0.055; Genotype×Injection ηp²=0.007; WT/SAL vs KO/SAL g=-0.492; WT/LPS vs KO/LPS g=-0.632; WT/SAL vs WT/LPS g=0.759; KO/SAL vs KO/LPS g=0.267
Glucose	Ordinary 2-way ANOVA	Genotype: F(1,34)=0.035, p=0.8525; Injection: F(1,34)=25.264, p=1.59e-05; Genotype×Injection: F(1,34)=1.109, p=0.2998	WT/SAL=9; WT/LPS=7; KO/SAL=11; KO/LPS=11	38	Fisher's LSD	WT/SAL vs KO/SAL: p=0.3688; WT/LPS vs KO/LPS: p=0.5585; WT/SAL vs WT/LPS: p=0.0136; KO/SAL vs KO/LPS: p=4.12e-05	Genotype ηp²=0.001; Injection ηp²=0.426; Genotype×Injection ηp²=0.032; WT/SAL vs KO/SAL g=-0.410; WT/LPS vs KO/LPS g=0.260; WT/SAL vs WT/LPS g=1.226; KO/SAL vs KO/LPS g=1.946
MONO	Ordinary 2-way ANOVA	Genotype: F(1,33)=0.118, p=0.7335; Injection: F(1,33)=79.288, p=2.72e-10; Genotype×Injection: F(1,33)=0.079, p=0.7803	WT/SAL=9; WT/LPS=6; KO/SAL=11; KO/LPS=11	37	Fisher's LSD	WT/SAL vs KO/SAL: p=0.9629; WT/LPS vs KO/LPS: p=0.6793; WT/SAL vs WT/LPS: p=1.27e-06; KO/SAL vs KO/LPS: p=7.98e-08	Genotype ηp²=0.004; Injection ηp²=0.706; Genotype×Injection ηp²=0.002; WT/SAL vs KO/SAL g=0.465; WT/LPS vs KO/LPS g=0.136; WT/SAL vs WT/LPS g=-4.337; KO/SAL vs KO/LPS g=-2.417
NEUT	Ordinary 2-way ANOVA	Genotype: F(1,33)=0.410, p=0.5265; Injection: F(1,33)=28.275, p=7.23e-06; Genotype×Injection: F(1,33)=0.641, p=0.4291	WT/SAL=9; WT/LPS=6; KO/SAL=11; KO/LPS=11	37	Fisher's LSD	WT/SAL vs KO/SAL: p=0.9044; WT/LPS vs KO/LPS: p=0.3429; WT/SAL vs WT/LPS: p=0.0004; KO/SAL vs KO/LPS: p=0.0011	Genotype ηp²=0.012; Injection ηp²=0.461; Genotype×Injection ηp²=0.019; WT/SAL vs KO/SAL g=-0.228; WT/LPS vs KO/LPS g=0.317; WT/SAL vs WT/LPS g=-2.056; KO/SAL vs KO/LPS g=-1.428
SPT average	3-way RM ANOVA (Time repeated: baseline vs post-injection)	Genotype: F(1,34)=0.475, p=0.4952; Injection: F(1,34)=36.173, p=8.25e-07; Genotype×Injection: F(1,34)=0.840, p=0.3659; Time: F(1,34)=82.082, p=1.37e-10; Genotype×Time: F(1,34)=0.155, p=0.6966; Injection×Time: F(1,34)=110.236, p=3.30e-12; Genotype×Injection×Time: F(1,34)=3.677, p=0.0636	WT/SAL=9; WT/LPS=7; KO/SAL=11; KO/LPS=11	38	Sidak-adjusted simple effects	WT/SAL Baseline vs KO/SAL Baseline: raw p=0.0282, Sidak p=0.2904; WT/LPS Baseline vs KO/LPS Baseline: raw p=0.4081, Sidak p=0.9982; WT/SAL Baseline vs WT/LPS Baseline: raw p=0.4001, Sidak p=0.9978; KO/SAL Baseline vs KO/LPS Baseline: raw p=0.0242, Sidak p=0.2548; WT/SAL Post-injection vs KO/SAL Post-injection: raw p=0.9476, Sidak p=1.0000; WT/LPS Post-injection vs KO/LPS Post-injection: raw p=0.6…	Genotype ηp²=0.014; Injection ηp²=0.515; Genotype×Injection ηp²=0.024; Time ηp²=0.707; Genotype×Time ηp²=0.005; Injection×Time ηp²=0.764; Genotype×Injection×Time ηp²=0.098; WT/SAL Baseline vs KO/SAL Baseline g=0.908; WT/LPS Baseline vs KO/LPS Baseline g=-0.590; WT/SAL Baseline vs WT/LPS Baseline g=0.708; KO/SAL Baseline vs KO/LPS Baseline g=-0.893; WT/SAL Post-injection vs KO/SAL Post-injection g…
SPT Day 1	3-way RM ANOVA (Time repeated: baseline vs post-injection)	Genotype: F(1,34)=0.312, p=0.5799; Injection: F(1,34)=34.564, p=1.24e-06; Genotype×Injection: F(1,34)=0.290, p=0.5938; Time: F(1,34)=37.935, p=5.36e-07; Genotype×Time: F(1,34)=0.057, p=0.8123; Injection×Time: F(1,34)=59.108, p=6.13e-09; Genotype×Injection×Time: F(1,34)=2.011, p=0.1653	WT/SAL=9; WT/LPS=7; KO/SAL=11; KO/LPS=11	38	Sidak-adjusted simple effects	WT/SAL Baseline vs KO/SAL Baseline: raw p=0.0733, Sidak p=0.5990; WT/LPS Baseline vs KO/LPS Baseline: raw p=0.5042, Sidak p=0.9998; WT/SAL Baseline vs WT/LPS Baseline: raw p=0.4968, Sidak p=0.9997; KO/SAL Baseline vs KO/LPS Baseline: raw p=0.0657, Sidak p=0.5577; WT/SAL Post-injection vs KO/SAL Post-injection: raw p=0.8146, Sidak p=1.0000; WT/LPS Post-injection vs KO/LPS Post-injection: raw p=0.4…	Genotype ηp²=0.009; Injection ηp²=0.504; Genotype×Injection ηp²=0.008; Time ηp²=0.527; Genotype×Time ηp²=0.002; Injection×Time ηp²=0.635; Genotype×Injection×Time ηp²=0.056; WT/SAL Baseline vs KO/SAL Baseline g=0.908; WT/LPS Baseline vs KO/LPS Baseline g=-0.590; WT/SAL Baseline vs WT/LPS Baseline g=0.708; KO/SAL Baseline vs KO/LPS Baseline g=-0.893; WT/SAL Post-injection vs KO/SAL Post-injection g…
SPT Day 2	3-way RM ANOVA (Time repeated: baseline vs post-injection)	Genotype: F(1,33)=0.204, p=0.6546; Injection: F(1,33)=20.645, p=7.03e-05; Genotype×Injection: F(1,33)=1.889, p=0.1785; Time: F(1,33)=39.567, p=4.12e-07; Genotype×Time: F(1,33)=0.023, p=0.8795; Injection×Time: F(1,33)=55.078, p=1.58e-08; Genotype×Injection×Time: F(1,33)=0.013, p=0.9113	WT/SAL=8; WT/LPS=7; KO/SAL=11; KO/LPS=11	37	Sidak-adjusted simple effects	WT/SAL Baseline vs KO/SAL Baseline: raw p=0.1553, Sidak p=0.8680; WT/LPS Baseline vs KO/LPS Baseline: raw p=0.5395, Sidak p=0.9999; WT/SAL Baseline vs WT/LPS Baseline: raw p=0.6583, Sidak p=1.0000; KO/SAL Baseline vs KO/LPS Baseline: raw p=0.0901, Sidak p=0.6778; WT/SAL Post-injection vs KO/SAL Post-injection: raw p=0.2461, Sidak p=0.9663; WT/LPS Post-injection vs KO/LPS Post-injection: raw p=0.5…	Genotype ηp²=0.006; Injection ηp²=0.385; Genotype×Injection ηp²=0.054; Time ηp²=0.545; Genotype×Time ηp²=0.001; Injection×Time ηp²=0.625; Genotype×Injection×Time ηp²=0.000; WT/SAL Baseline vs KO/SAL Baseline g=0.799; WT/LPS Baseline vs KO/LPS Baseline g=-0.590; WT/SAL Baseline vs WT/LPS Baseline g=0.557; KO/SAL Baseline vs KO/LPS Baseline g=-0.893; WT/SAL Post-injection vs KO/SAL Post-injection g…
SPT Day 3	3-way RM ANOVA (Time repeated: baseline vs post-injection)	Genotype: F(1,34)=0.391, p=0.5359; Injection: F(1,34)=14.027, p=0.0007; Genotype×Injection: F(1,34)=0.026, p=0.8738; Time: F(1,34)=24.646, p=1.91e-05; Genotype×Time: F(1,34)=0.038, p=0.8465; Injection×Time: F(1,34)=29.332, p=4.95e-06; Genotype×Injection×Time: F(1,34)=3.972, p=0.0543	WT/SAL=9; WT/LPS=7; KO/SAL=11; KO/LPS=11	38	Sidak-adjusted simple effects	WT/SAL Baseline vs KO/SAL Baseline: raw p=0.0655, Sidak p=0.5566; WT/LPS Baseline vs KO/LPS Baseline: raw p=0.4916, Sidak p=0.9997; WT/SAL Baseline vs WT/LPS Baseline: raw p=0.4841, Sidak p=0.9996; KO/SAL Baseline vs KO/LPS Baseline: raw p=0.0584, Sidak p=0.5146; WT/SAL Post-injection vs KO/SAL Post-injection: raw p=0.4588, Sidak p=0.9994; WT/LPS Post-injection vs KO/LPS Post-injection: raw p=0.1…	Genotype ηp²=0.011; Injection ηp²=0.292; Genotype×Injection ηp²=0.001; Time ηp²=0.420; Genotype×Time ηp²=0.001; Injection×Time ηp²=0.463; Genotype×Injection×Time ηp²=0.105; WT/SAL Baseline vs KO/SAL Baseline g=0.908; WT/LPS Baseline vs KO/LPS Baseline g=-0.590; WT/SAL Baseline vs WT/LPS Baseline g=0.708; KO/SAL Baseline vs KO/LPS Baseline g=-0.893; WT/SAL Post-injection vs KO/SAL Post-injection g…
Weight	3-way RM ANOVA (Time repeated: baseline vs post-injection)	Genotype: F(1,86)=0.233, p=0.6302; Injection: F(1,86)=3.095, p=0.0821; Genotype×Injection: F(1,86)=0.433, p=0.5121; Time: F(1,86)=459.080, p=3.06e-36; Genotype×Time: F(1,86)=0.015, p=0.9041; Injection×Time: F(1,86)=523.847, p=2.42e-38; Genotype×Injection×Time: F(1,86)=0.397, p=0.5303	WT/SAL=23; WT/LPS=19; KO/SAL=24; KO/LPS=24	90	Sidak-adjusted simple effects	WT/SAL Baseline vs KO/SAL Baseline: raw p=0.9243, Sidak p=1.0000; WT/LPS Baseline vs KO/LPS Baseline: raw p=0.4601, Sidak p=0.9994; WT/SAL Baseline vs WT/LPS Baseline: raw p=0.7831, Sidak p=1.0000; KO/SAL Baseline vs KO/LPS Baseline: raw p=0.5576, Sidak p=0.9999; WT/SAL Post-injection vs KO/SAL Post-injection: raw p=0.8745, Sidak p=1.0000; WT/LPS Post-injection vs KO/LPS Post-injection: raw p=0.4…	Genotype ηp²=0.003; Injection ηp²=0.035; Genotype×Injection ηp²=0.005; Time ηp²=0.842; Genotype×Time ηp²=0.000; Injection×Time ηp²=0.859; Genotype×Injection×Time ηp²=0.005; WT/SAL Baseline vs KO/SAL Baseline g=0.026; WT/LPS Baseline vs KO/LPS Baseline g=-0.212; WT/SAL Baseline vs WT/LPS Baseline g=0.088; KO/SAL Baseline vs KO/LPS Baseline g=-0.149; WT/SAL Post-injection vs KO/SAL Post-injection g…

### Sheet: Female KOWT
Data type	ANOVA type	F information	# of mice in each group	Total mice	Post hoc test type	Post hoc test results	Effect sizes
Immobility	Ordinary 2-way ANOVA	Genotype: F(1,87)=0.058, p=0.8100; Injection: F(1,87)=0.116, p=0.7342; Genotype×Injection: F(1,87)=4.249, p=0.0423	WT/SAL=22; WT/LPS=21; KO/SAL=24; KO/LPS=24	91	Fisher's LSD	WT/SAL vs KO/SAL: p=0.1050; WT/LPS vs KO/LPS: p=0.2042; WT/SAL vs WT/LPS: p=0.1018; KO/SAL vs KO/LPS: p=0.2140	Genotype ηp²=0.001; Injection ηp²=0.001; Genotype×Injection ηp²=0.047; WT/SAL vs KO/SAL g=-0.508; WT/LPS vs KO/LPS g=0.354; WT/SAL vs WT/LPS g=-0.495; KO/SAL vs KO/LPS g=0.355
Locomotion	Ordinary 2-way ANOVA	Genotype: F(1,87)=1.014, p=0.3168; Injection: F(1,87)=0.475, p=0.4923; Genotype×Injection: F(1,87)=0.934, p=0.3364	WT/SAL=22; WT/LPS=21; KO/SAL=24; KO/LPS=24	91	Fisher's LSD	WT/SAL vs KO/SAL: p=0.9772; WT/LPS vs KO/LPS: p=0.1690; WT/SAL vs WT/LPS: p=0.2574; KO/SAL vs KO/LPS: p=0.8407	Genotype ηp²=0.012; Injection ηp²=0.005; Genotype×Injection ηp²=0.011; WT/SAL vs KO/SAL g=-0.008; WT/LPS vs KO/LPS g=-0.426; WT/SAL vs WT/LPS g=0.332; KO/SAL vs KO/LPS g=-0.059
Time in Center	Ordinary 2-way ANOVA	Genotype: F(1,87)=3.054, p=0.0841; Injection: F(1,87)=0.548, p=0.4611; Genotype×Injection: F(1,87)=0.009, p=0.9254	WT/SAL=22; WT/LPS=21; KO/SAL=24; KO/LPS=24	91	Fisher's LSD	WT/SAL vs KO/SAL: p=0.1936; WT/LPS vs KO/LPS: p=0.2484; WT/SAL vs WT/LPS: p=0.5673; KO/SAL vs KO/LPS: p=0.6393	Genotype ηp²=0.034; Injection ηp²=0.006; Genotype×Injection ηp²=0.000; WT/SAL vs KO/SAL g=-0.415; WT/LPS vs KO/LPS g=-0.316; WT/SAL vs WT/LPS g=-0.179; KO/SAL vs KO/LPS g=-0.129
Glucose	Ordinary 2-way ANOVA	Genotype: F(1,32)=0.032, p=0.8594; Injection: F(1,32)=9.725, p=0.0038; Genotype×Injection: F(1,32)=1.704, p=0.2010	WT/SAL=8; WT/LPS=8; KO/SAL=10; KO/LPS=10	36	Fisher's LSD	WT/SAL vs KO/SAL: p=0.3019; WT/LPS vs KO/LPS: p=0.4314; WT/SAL vs WT/LPS: p=0.0056; KO/SAL vs KO/LPS: p=0.1834	Genotype ηp²=0.001; Injection ηp²=0.233; Genotype×Injection ηp²=0.051; WT/SAL vs KO/SAL g=0.422; WT/LPS vs KO/LPS g=-0.419; WT/SAL vs WT/LPS g=1.728; KO/SAL vs KO/LPS g=0.518
MONO	Ordinary 2-way ANOVA	Genotype: F(1,32)=3.078, p=0.0889; Injection: F(1,32)=51.870, p=3.53e-08; Genotype×Injection: F(1,32)=4.695, p=0.0378	WT/SAL=8; WT/LPS=8; KO/SAL=10; KO/LPS=10	36	Fisher's LSD	WT/SAL vs KO/SAL: p=0.7725; WT/LPS vs KO/LPS: p=0.0092; WT/SAL vs WT/LPS: p=4.77e-07; KO/SAL vs KO/LPS: p=0.0007	Genotype ηp²=0.088; Injection ηp²=0.618; Genotype×Injection ηp²=0.128; WT/SAL vs KO/SAL g=-0.809; WT/LPS vs KO/LPS g=0.892; WT/SAL vs WT/LPS g=-2.272; KO/SAL vs KO/LPS g=-2.416
NEUT	Ordinary 2-way ANOVA	Genotype: F(1,32)=4.199, p=0.0487; Injection: F(1,32)=15.407, p=0.0004; Genotype×Injection: F(1,32)=8.971, p=0.0053	WT/SAL=8; WT/LPS=8; KO/SAL=10; KO/LPS=10	36	Fisher's LSD	WT/SAL vs KO/SAL: p=0.5083; WT/LPS vs KO/LPS: p=0.0012; WT/SAL vs WT/LPS: p=5.60e-05; KO/SAL vs KO/LPS: p=0.4906	Genotype ηp²=0.116; Injection ηp²=0.325; Genotype×Injection ηp²=0.219; WT/SAL vs KO/SAL g=-0.629; WT/LPS vs KO/LPS g=1.211; WT/SAL vs WT/LPS g=-2.983; KO/SAL vs KO/LPS g=-0.256
SPT average	3-way RM ANOVA (Time repeated: baseline vs post-injection)	Genotype: F(1,32)=1.150, p=0.2916; Injection: F(1,32)=15.083, p=0.0005; Genotype×Injection: F(1,32)=1.573, p=0.2188; Time: F(1,32)=26.247, p=1.39e-05; Genotype×Time: F(1,32)=2.070, p=0.1599; Injection×Time: F(1,32)=23.155, p=3.43e-05; Genotype×Injection×Time: F(1,32)=1.273, p=0.2676	WT/SAL=8; WT/LPS=8; KO/SAL=10; KO/LPS=10	36	Sidak-adjusted simple effects	WT/SAL Baseline vs KO/SAL Baseline: raw p=0.7733, Sidak p=1.0000; WT/LPS Baseline vs KO/LPS Baseline: raw p=0.7606, Sidak p=1.0000; WT/SAL Baseline vs WT/LPS Baseline: raw p=0.6136, Sidak p=1.0000; KO/SAL Baseline vs KO/LPS Baseline: raw p=0.9494, Sidak p=1.0000; WT/SAL Post-injection vs KO/SAL Post-injection: raw p=0.9738, Sidak p=1.0000; WT/LPS Post-injection vs KO/LPS Post-injection: raw p=0.0…	Genotype ηp²=0.035; Injection ηp²=0.320; Genotype×Injection ηp²=0.047; Time ηp²=0.451; Genotype×Time ηp²=0.061; Injection×Time ηp²=0.420; Genotype×Injection×Time ηp²=0.038; WT/SAL Baseline vs KO/SAL Baseline g=0.153; WT/LPS Baseline vs KO/LPS Baseline g=-0.228; WT/SAL Baseline vs WT/LPS Baseline g=0.420; KO/SAL Baseline vs KO/LPS Baseline g=-0.032; WT/SAL Post-injection vs KO/SAL Post-injection g…
SPT Day 1	3-way RM ANOVA (Time repeated: baseline vs post-injection)	Genotype: F(1,32)=0.247, p=0.6224; Injection: F(1,32)=22.391, p=4.32e-05; Genotype×Injection: F(1,32)=2.647, p=0.1136; Time: F(1,32)=31.278, p=3.54e-06; Genotype×Time: F(1,32)=0.356, p=0.5552; Injection×Time: F(1,32)=28.852, p=6.74e-06; Genotype×Injection×Time: F(1,32)=2.051, p=0.1618	WT/SAL=8; WT/LPS=8; KO/SAL=10; KO/LPS=10	36	Sidak-adjusted simple effects	WT/SAL Baseline vs KO/SAL Baseline: raw p=0.7518, Sidak p=1.0000; WT/LPS Baseline vs KO/LPS Baseline: raw p=0.7380, Sidak p=1.0000; WT/SAL Baseline vs WT/LPS Baseline: raw p=0.5795, Sidak p=1.0000; KO/SAL Baseline vs KO/LPS Baseline: raw p=0.9444, Sidak p=1.0000; WT/SAL Post-injection vs KO/SAL Post-injection: raw p=0.2102, Sidak p=0.9411; WT/LPS Post-injection vs KO/LPS Post-injection: raw p=0.0…	Genotype ηp²=0.008; Injection ηp²=0.412; Genotype×Injection ηp²=0.076; Time ηp²=0.494; Genotype×Time ηp²=0.011; Injection×Time ηp²=0.474; Genotype×Injection×Time ηp²=0.060; WT/SAL Baseline vs KO/SAL Baseline g=0.153; WT/LPS Baseline vs KO/LPS Baseline g=-0.228; WT/SAL Baseline vs WT/LPS Baseline g=0.420; KO/SAL Baseline vs KO/LPS Baseline g=-0.032; WT/SAL Post-injection vs KO/SAL Post-injection g…
SPT Day 2	3-way RM ANOVA (Time repeated: baseline vs post-injection)	Genotype: F(1,32)=0.105, p=0.7477; Injection: F(1,32)=13.776, p=0.0008; Genotype×Injection: F(1,32)=0.023, p=0.8804; Time: F(1,32)=10.818, p=0.0024; Genotype×Time: F(1,32)=0.113, p=0.7395; Injection×Time: F(1,32)=13.309, p=0.0009; Genotype×Injection×Time: F(1,32)=0.055, p=0.8156	WT/SAL=8; WT/LPS=8; KO/SAL=10; KO/LPS=10	36	Sidak-adjusted simple effects	WT/SAL Baseline vs KO/SAL Baseline: raw p=0.8000, Sidak p=1.0000; WT/LPS Baseline vs KO/LPS Baseline: raw p=0.7887, Sidak p=1.0000; WT/SAL Baseline vs WT/LPS Baseline: raw p=0.6569, Sidak p=1.0000; KO/SAL Baseline vs KO/LPS Baseline: raw p=0.9555, Sidak p=1.0000; WT/SAL Post-injection vs KO/SAL Post-injection: raw p=0.6206, Sidak p=1.0000; WT/LPS Post-injection vs KO/LPS Post-injection: raw p=0.6…	Genotype ηp²=0.003; Injection ηp²=0.301; Genotype×Injection ηp²=0.001; Time ηp²=0.253; Genotype×Time ηp²=0.004; Injection×Time ηp²=0.294; Genotype×Injection×Time ηp²=0.002; WT/SAL Baseline vs KO/SAL Baseline g=0.153; WT/LPS Baseline vs KO/LPS Baseline g=-0.228; WT/SAL Baseline vs WT/LPS Baseline g=0.420; KO/SAL Baseline vs KO/LPS Baseline g=-0.032; WT/SAL Post-injection vs KO/SAL Post-injection g…
SPT Day 3	3-way RM ANOVA (Time repeated: baseline vs post-injection)	Genotype: F(1,32)=2.002, p=0.1668; Injection: F(1,32)=5.183, p=0.0296; Genotype×Injection: F(1,32)=1.152, p=0.2911; Time: F(1,32)=15.913, p=0.0004; Genotype×Time: F(1,32)=3.575, p=0.0677; Injection×Time: F(1,32)=6.409, p=0.0165; Genotype×Injection×Time: F(1,32)=0.593, p=0.4468	WT/SAL=8; WT/LPS=8; KO/SAL=10; KO/LPS=10	36	Sidak-adjusted simple effects	WT/SAL Baseline vs KO/SAL Baseline: raw p=0.7319, Sidak p=1.0000; WT/LPS Baseline vs KO/LPS Baseline: raw p=0.7171, Sidak p=1.0000; WT/SAL Baseline vs WT/LPS Baseline: raw p=0.5484, Sidak p=0.9999; KO/SAL Baseline vs KO/LPS Baseline: raw p=0.9398, Sidak p=1.0000; WT/SAL Post-injection vs KO/SAL Post-injection: raw p=0.4137, Sidak p=0.9983; WT/LPS Post-injection vs KO/LPS Post-injection: raw p=0.0…	Genotype ηp²=0.059; Injection ηp²=0.139; Genotype×Injection ηp²=0.035; Time ηp²=0.332; Genotype×Time ηp²=0.101; Injection×Time ηp²=0.167; Genotype×Injection×Time ηp²=0.018; WT/SAL Baseline vs KO/SAL Baseline g=0.153; WT/LPS Baseline vs KO/LPS Baseline g=-0.228; WT/SAL Baseline vs WT/LPS Baseline g=0.420; KO/SAL Baseline vs KO/LPS Baseline g=-0.032; WT/SAL Post-injection vs KO/SAL Post-injection g…
Weight	3-way RM ANOVA (Time repeated: baseline vs post-injection)	Genotype: F(1,87)=0.449, p=0.5045; Injection: F(1,87)=2.190, p=0.1426; Genotype×Injection: F(1,87)=0.029, p=0.8662; Time: F(1,87)=127.350, p=1.01e-18; Genotype×Time: F(1,87)=0.275, p=0.6015; Injection×Time: F(1,87)=192.307, p=9.43e-24; Genotype×Injection×Time: F(1,87)=0.230, p=0.6330	WT/SAL=22; WT/LPS=21; KO/SAL=24; KO/LPS=24	91	Sidak-adjusted simple effects	WT/SAL Baseline vs KO/SAL Baseline: raw p=0.6238, Sidak p=1.0000; WT/LPS Baseline vs KO/LPS Baseline: raw p=0.7290, Sidak p=1.0000; WT/SAL Baseline vs WT/LPS Baseline: raw p=0.6525, Sidak p=1.0000; KO/SAL Baseline vs KO/LPS Baseline: raw p=0.7391, Sidak p=1.0000; WT/SAL Post-injection vs KO/SAL Post-injection: raw p=0.4846, Sidak p=0.9996; WT/LPS Post-injection vs KO/LPS Post-injection: raw p=0.7…	Genotype ηp²=0.005; Injection ηp²=0.025; Genotype×Injection ηp²=0.000; Time ηp²=0.594; Genotype×Time ηp²=0.003; Injection×Time ηp²=0.689; Genotype×Injection×Time ηp²=0.003; WT/SAL Baseline vs KO/SAL Baseline g=-0.136; WT/LPS Baseline vs KO/LPS Baseline g=-0.092; WT/SAL Baseline vs WT/LPS Baseline g=-0.138; KO/SAL Baseline vs KO/LPS Baseline g=-0.082; WT/SAL Post-injection vs KO/SAL Post-injection…

### Sheet: Male Re-Expression
Data type	ANOVA type	F information	# of mice in each group	Total mice	Post hoc test type	Post hoc test results	Effect sizes
Immobility	Ordinary 2-way ANOVA	Virus: F(1,32)=7.606, p=0.0095; Injection: F(1,32)=2.481, p=0.1251; Virus×Injection: F(1,32)=2.813, p=0.1032	GFP/SAL=10; GFP/LPS=9; GPR151/SAL=10; GPR151/LPS=7	36	Fisher's LSD	GFP/SAL vs GPR151/SAL: p=0.4217; GFP/LPS vs GPR151/LPS: p=0.0057; GFP/SAL vs GFP/LPS: p=0.9407; GPR151/SAL vs GPR151/LPS: p=0.0334	Virus ηp²=0.192; Injection ηp²=0.072; Virus×Injection ηp²=0.081; GFP/SAL vs GPR151/SAL g=-0.323; GFP/LPS vs GPR151/LPS g=-1.594; GFP/SAL vs GFP/LPS g=0.047; GPR151/SAL vs GPR151/LPS g=-0.828
Locomotion	Ordinary 2-way ANOVA	Virus: F(1,35)=0.558, p=0.4600; Injection: F(1,35)=41.297, p=2.13e-07; Virus×Injection: F(1,35)=7.926, p=0.0079	GFP/SAL=10; GFP/LPS=9; GPR151/SAL=10; GPR151/LPS=10	39	Fisher's LSD	GFP/SAL vs GPR151/SAL: p=0.1471; GFP/LPS vs GPR151/LPS: p=0.0179; GFP/SAL vs GFP/LPS: p=0.0165; GPR151/SAL vs GPR151/LPS: p=1.17e-07	Virus ηp²=0.016; Injection ηp²=0.541; Virus×Injection ηp²=0.185; GFP/SAL vs GPR151/SAL g=-0.894; GFP/LPS vs GPR151/LPS g=0.884; GFP/SAL vs GFP/LPS g=1.253; GPR151/SAL vs GPR151/LPS g=2.580
Time in Center	Ordinary 2-way ANOVA	Virus: F(1,35)=2.285, p=0.1396; Injection: F(1,35)=15.915, p=0.0003; Virus×Injection: F(1,35)=1.793, p=0.1892	GFP/SAL=10; GFP/LPS=9; GPR151/SAL=10; GPR151/LPS=10	39	Fisher's LSD	GFP/SAL vs GPR151/SAL: p=0.9022; GFP/LPS vs GPR151/LPS: p=0.0546; GFP/SAL vs GFP/LPS: p=0.0729; GPR151/SAL vs GPR151/LPS: p=0.0005	Virus ηp²=0.061; Injection ηp²=0.313; Virus×Injection ηp²=0.049; GFP/SAL vs GPR151/SAL g=0.048; GFP/LPS vs GPR151/LPS g=1.002; GFP/SAL vs GFP/LPS g=0.675; GPR151/SAL vs GPR151/LPS g=2.153
Glucose	Ordinary 2-way ANOVA	Virus: F(1,33)=0.840, p=0.3661; Injection: F(1,33)=25.608, p=1.54e-05; Virus×Injection: F(1,33)=1.447, p=0.2376	GFP/SAL=10; GFP/LPS=9; GPR151/SAL=9; GPR151/LPS=9	37	Fisher's LSD	GFP/SAL vs GPR151/SAL: p=0.8388; GFP/LPS vs GPR151/LPS: p=0.1485; GFP/SAL vs GFP/LPS: p=0.0093; GPR151/SAL vs GPR151/LPS: p=0.0001	Virus ηp²=0.025; Injection ηp²=0.437; Virus×Injection ηp²=0.042; GFP/SAL vs GPR151/SAL g=-0.087; GFP/LPS vs GPR151/LPS g=0.692; GFP/SAL vs GFP/LPS g=1.477; GPR151/SAL vs GPR151/LPS g=1.692
MONO	Ordinary 2-way ANOVA	Virus: F(1,22)=15.042, p=0.0008; Injection: F(1,22)=100.426, p=1.16e-09; Virus×Injection: F(1,22)=14.274, p=0.0010	GFP/SAL=7; GFP/LPS=6; GPR151/SAL=6; GPR151/LPS=7	26	Fisher's LSD	GFP/SAL vs GPR151/SAL: p=0.9441; GFP/LPS vs GPR151/LPS: p=1.95e-05; GFP/SAL vs GFP/LPS: p=1.88e-09; GPR151/SAL vs GPR151/LPS: p=0.0002	Virus ηp²=0.406; Injection ηp²=0.820; Virus×Injection ηp²=0.394; GFP/SAL vs GPR151/SAL g=0.621; GFP/LPS vs GPR151/LPS g=1.983; GFP/SAL vs GFP/LPS g=-5.683; GPR151/SAL vs GPR151/LPS g=-2.077
NEUT	Ordinary 2-way ANOVA	Virus: F(1,22)=0.494, p=0.4894; Injection: F(1,22)=17.127, p=0.0004; Virus×Injection: F(1,22)=1.411, p=0.2476	GFP/SAL=7; GFP/LPS=6; GPR151/SAL=6; GPR151/LPS=7	26	Fisher's LSD	GFP/SAL vs GPR151/SAL: p=0.7350; GFP/LPS vs GPR151/LPS: p=0.1949; GFP/SAL vs GFP/LPS: p=0.0011; GPR151/SAL vs GPR151/LPS: p=0.0487	Virus ηp²=0.022; Injection ηp²=0.438; Virus×Injection ηp²=0.060; GFP/SAL vs GPR151/SAL g=-0.290; GFP/LPS vs GPR151/LPS g=0.543; GFP/SAL vs GFP/LPS g=-2.195; GPR151/SAL vs GPR151/LPS g=-0.981
SPT average	3-way RM ANOVA (Time repeated: baseline vs post-injection)	Virus: F(1,19)=6.155, p=0.0226; Injection: F(1,19)=110.832, p=2.28e-09; Virus×Injection: F(1,19)=1.024, p=0.3244; Time: F(1,19)=87.917, p=1.47e-08; Virus×Time: F(1,19)=5.151, p=0.0351; Injection×Time: F(1,19)=78.307, p=3.63e-08; Virus×Injection×Time: F(1,19)=7.752, p=0.0118	GFP/SAL=6; GFP/LPS=5; GPR151/SAL=6; GPR151/LPS=6	23	Sidak-adjusted simple effects	GFP/SAL Baseline vs GPR151/SAL Baseline: raw p=0.1711, Sidak p=0.8949; GFP/LPS Baseline vs GPR151/LPS Baseline: raw p=0.3610, Sidak p=0.9954; GFP/SAL Baseline vs GFP/LPS Baseline: raw p=0.0193, Sidak p=0.2090; GPR151/SAL Baseline vs GPR151/LPS Baseline: raw p=0.7856, Sidak p=1.0000; GFP/SAL Post-injection vs GPR151/SAL Post-injection: raw p=0.4883, Sidak p=0.9997; GFP/LPS Post-injection vs GPR151…	Virus ηp²=0.245; Injection ηp²=0.854; Virus×Injection ηp²=0.051; Time ηp²=0.822; Virus×Time ηp²=0.213; Injection×Time ηp²=0.805; Virus×Injection×Time ηp²=0.290; GFP/SAL Baseline vs GPR151/SAL Baseline g=0.865; GFP/LPS Baseline vs GPR151/LPS Baseline g=-0.536; GFP/SAL Baseline vs GFP/LPS Baseline g=1.680; GPR151/SAL Baseline vs GPR151/LPS Baseline g=0.149; GFP/SAL Post-injection vs GPR151/SAL Post…
SPT Day 1	3-way RM ANOVA (Time repeated: baseline vs post-injection)	Virus: F(1,19)=3.945, p=0.0616; Injection: F(1,19)=90.198, p=1.20e-08; Virus×Injection: F(1,19)=0.238, p=0.6313; Time: F(1,19)=112.494, p=2.02e-09; Virus×Time: F(1,19)=4.950, p=0.0384; Injection×Time: F(1,19)=100.746, p=4.96e-09; Virus×Injection×Time: F(1,19)=1.162, p=0.2945	GFP/SAL=6; GFP/LPS=5; GPR151/SAL=6; GPR151/LPS=6	23	Sidak-adjusted simple effects	GFP/SAL Baseline vs GPR151/SAL Baseline: raw p=0.2676, Sidak p=0.9762; GFP/LPS Baseline vs GPR151/LPS Baseline: raw p=0.4615, Sidak p=0.9994; GFP/SAL Baseline vs GFP/LPS Baseline: raw p=0.0543, Sidak p=0.4880; GPR151/SAL Baseline vs GPR151/LPS Baseline: raw p=0.8270, Sidak p=1.0000; GFP/SAL Post-injection vs GPR151/SAL Post-injection: raw p=0.0245, Sidak p=0.2573; GFP/LPS Post-injection vs GPR151…	Virus ηp²=0.172; Injection ηp²=0.826; Virus×Injection ηp²=0.012; Time ηp²=0.856; Virus×Time ηp²=0.207; Injection×Time ηp²=0.841; Virus×Injection×Time ηp²=0.058; GFP/SAL Baseline vs GPR151/SAL Baseline g=0.865; GFP/LPS Baseline vs GPR151/LPS Baseline g=-0.536; GFP/SAL Baseline vs GFP/LPS Baseline g=1.680; GPR151/SAL Baseline vs GPR151/LPS Baseline g=0.149; GFP/SAL Post-injection vs GPR151/SAL Post…
SPT Day 2	3-way RM ANOVA (Time repeated: baseline vs post-injection)	Virus: F(1,19)=1.704, p=0.2074; Injection: F(1,19)=53.284, p=6.36e-07; Virus×Injection: F(1,19)=2.099, p=0.1637; Time: F(1,19)=30.492, p=2.51e-05; Virus×Time: F(1,19)=1.018, p=0.3256; Injection×Time: F(1,19)=29.413, p=3.12e-05; Virus×Injection×Time: F(1,19)=5.830, p=0.0260	GFP/SAL=6; GFP/LPS=5; GPR151/SAL=6; GPR151/LPS=6	23	Sidak-adjusted simple effects	GFP/SAL Baseline vs GPR151/SAL Baseline: raw p=0.3309, Sidak p=0.9919; GFP/LPS Baseline vs GPR151/LPS Baseline: raw p=0.5193, Sidak p=0.9998; GFP/SAL Baseline vs GFP/LPS Baseline: raw p=0.0890, Sidak p=0.6731; GPR151/SAL Baseline vs GPR151/LPS Baseline: raw p=0.8486, Sidak p=1.0000; GFP/SAL Post-injection vs GPR151/SAL Post-injection: raw p=0.2426, Sidak p=0.9644; GFP/LPS Post-injection vs GPR151…	Virus ηp²=0.082; Injection ηp²=0.737; Virus×Injection ηp²=0.099; Time ηp²=0.616; Virus×Time ηp²=0.051; Injection×Time ηp²=0.608; Virus×Injection×Time ηp²=0.235; GFP/SAL Baseline vs GPR151/SAL Baseline g=0.865; GFP/LPS Baseline vs GPR151/LPS Baseline g=-0.536; GFP/SAL Baseline vs GFP/LPS Baseline g=1.680; GPR151/SAL Baseline vs GPR151/LPS Baseline g=0.149; GFP/SAL Post-injection vs GPR151/SAL Post…
SPT Day 3	3-way RM ANOVA (Time repeated: baseline vs post-injection)	Virus: F(1,19)=5.963, p=0.0246; Injection: F(1,19)=53.912, p=5.85e-07; Virus×Injection: F(1,19)=1.535, p=0.2304; Time: F(1,19)=40.355, p=4.28e-06; Virus×Time: F(1,19)=4.816, p=0.0408; Injection×Time: F(1,19)=32.698, p=1.64e-05; Virus×Injection×Time: F(1,19)=6.411, p=0.0203	GFP/SAL=6; GFP/LPS=5; GPR151/SAL=6; GPR151/LPS=6	23	Sidak-adjusted simple effects	GFP/SAL Baseline vs GPR151/SAL Baseline: raw p=0.2779, Sidak p=0.9799; GFP/LPS Baseline vs GPR151/LPS Baseline: raw p=0.4713, Sidak p=0.9995; GFP/SAL Baseline vs GFP/LPS Baseline: raw p=0.0592, Sidak p=0.5193; GPR151/SAL Baseline vs GPR151/LPS Baseline: raw p=0.8307, Sidak p=1.0000; GFP/SAL Post-injection vs GPR151/SAL Post-injection: raw p=0.5386, Sidak p=0.9999; GFP/LPS Post-injection vs GPR151…	Virus ηp²=0.239; Injection ηp²=0.739; Virus×Injection ηp²=0.075; Time ηp²=0.680; Virus×Time ηp²=0.202; Injection×Time ηp²=0.632; Virus×Injection×Time ηp²=0.252; GFP/SAL Baseline vs GPR151/SAL Baseline g=0.865; GFP/LPS Baseline vs GPR151/LPS Baseline g=-0.536; GFP/SAL Baseline vs GFP/LPS Baseline g=1.680; GPR151/SAL Baseline vs GPR151/LPS Baseline g=0.149; GFP/SAL Post-injection vs GPR151/SAL Post…
Weight	3-way RM ANOVA (Time repeated: baseline vs post-injection)	Virus: F(1,35)=0.516, p=0.4773; Injection: F(1,35)=9.489, p=0.0040; Virus×Injection: F(1,35)=0.176, p=0.6776; Time: F(1,35)=431.075, p=2.92e-21; Virus×Time: F(1,35)=0.712, p=0.4044; Injection×Time: F(1,35)=479.885, p=5.10e-22; Virus×Injection×Time: F(1,35)=5.355, p=0.0266	GFP/SAL=10; GFP/LPS=9; GPR151/SAL=10; GPR151/LPS=10	39	Sidak-adjusted simple effects	GFP/SAL Baseline vs GPR151/SAL Baseline: raw p=0.8913, Sidak p=1.0000; GFP/LPS Baseline vs GPR151/LPS Baseline: raw p=0.3465, Sidak p=0.9939; GFP/SAL Baseline vs GFP/LPS Baseline: raw p=0.5354, Sidak p=0.9999; GPR151/SAL Baseline vs GPR151/LPS Baseline: raw p=0.1463, Sidak p=0.8501; GFP/SAL Post-injection vs GPR151/SAL Post-injection: raw p=0.7727, Sidak p=1.0000; GFP/LPS Post-injection vs GPR151…	Virus ηp²=0.015; Injection ηp²=0.213; Virus×Injection ηp²=0.005; Time ηp²=0.925; Virus×Time ηp²=0.020; Injection×Time ηp²=0.932; Virus×Injection×Time ηp²=0.133; GFP/SAL Baseline vs GPR151/SAL Baseline g=0.050; GFP/LPS Baseline vs GPR151/LPS Baseline g=0.524; GFP/SAL Baseline vs GFP/LPS Baseline g=0.226; GPR151/SAL Baseline vs GPR151/LPS Baseline g=0.821; GFP/SAL Post-injection vs GPR151/SAL Post-…

### Sheet: Female Re-Expression
Data type	ANOVA type	F information	# of mice in each group	Total mice	Post hoc test type	Post hoc test results	Effect sizes
Immobility	Ordinary 2-way ANOVA	Virus: F(1,37)=0.500, p=0.4840; Injection: F(1,37)=0.267, p=0.6081; Virus×Injection: F(1,37)=0.042, p=0.8397	GFP/SAL=11; GFP/LPS=10; GPR151/SAL=9; GPR151/LPS=11	41	Fisher's LSD	GFP/SAL vs GPR151/SAL: p=0.5293; GFP/LPS vs GPR151/LPS: p=0.7201; GFP/SAL vs GFP/LPS: p=0.6081; GPR151/SAL vs GPR151/LPS: p=0.8282	Virus ηp²=0.013; Injection ηp²=0.007; Virus×Injection ηp²=0.001; GFP/SAL vs GPR151/SAL g=-0.271; GFP/LPS vs GPR151/LPS g=-0.153; GFP/SAL vs GFP/LPS g=-0.223; GPR151/SAL vs GPR151/LPS g=-0.091
Locomotion	Ordinary 2-way ANOVA	Virus: F(1,37)=2.304, p=0.1376; Injection: F(1,37)=6.838, p=0.0128; Virus×Injection: F(1,37)=0.431, p=0.5154	GFP/SAL=11; GFP/LPS=10; GPR151/SAL=9; GPR151/LPS=11	41	Fisher's LSD	GFP/SAL vs GPR151/SAL: p=0.1379; GFP/LPS vs GPR151/LPS: p=0.5406; GFP/SAL vs GFP/LPS: p=0.1685; GPR151/SAL vs GPR151/LPS: p=0.0284	Virus ηp²=0.059; Injection ηp²=0.156; Virus×Injection ηp²=0.012; GFP/SAL vs GPR151/SAL g=-0.580; GFP/LPS vs GPR151/LPS g=-0.299; GFP/SAL vs GFP/LPS g=0.568; GPR151/SAL vs GPR151/LPS g=1.024
Time in Center	Ordinary 2-way ANOVA	Virus: F(1,37)=1.099, p=0.3013; Injection: F(1,37)=5.326, p=0.0267; Virus×Injection: F(1,37)=0.242, p=0.6259	GFP/SAL=11; GFP/LPS=10; GPR151/SAL=9; GPR151/LPS=11	41	Fisher's LSD	GFP/SAL vs GPR151/SAL: p=0.7001; GFP/LPS vs GPR151/LPS: p=0.2764; GFP/SAL vs GFP/LPS: p=0.0520; GPR151/SAL vs GPR151/LPS: p=0.2132	Virus ηp²=0.029; Injection ηp²=0.126; Virus×Injection ηp²=0.006; GFP/SAL vs GPR151/SAL g=0.237; GFP/LPS vs GPR151/LPS g=0.381; GFP/SAL vs GFP/LPS g=-0.766; GPR151/SAL vs GPR151/LPS g=-0.617
Glucose	Ordinary 2-way ANOVA	Virus: F(1,33)=0.195, p=0.6617; Injection: F(1,33)=17.144, p=0.0002; Virus×Injection: F(1,33)=0.377, p=0.5432	GFP/SAL=10; GFP/LPS=9; GPR151/SAL=8; GPR151/LPS=10	37	Fisher's LSD	GFP/SAL vs GPR151/SAL: p=0.9050; GFP/LPS vs GPR151/LPS: p=0.4534; GFP/SAL vs GFP/LPS: p=0.0162; GPR151/SAL vs GPR151/LPS: p=0.0023	Virus ηp²=0.006; Injection ηp²=0.342; Virus×Injection ηp²=0.011; GFP/SAL vs GPR151/SAL g=-0.054; GFP/LPS vs GPR151/LPS g=0.337; GFP/SAL vs GFP/LPS g=1.022; GPR151/SAL vs GPR151/LPS g=1.667
MONO	Ordinary 2-way ANOVA	Virus: F(1,26)=0.344, p=0.5627; Injection: F(1,26)=11.463, p=0.0023; Virus×Injection: F(1,26)=0.342, p=0.5639	GFP/SAL=8; GFP/LPS=7; GPR151/SAL=7; GPR151/LPS=8	30	Fisher's LSD	GFP/SAL vs GPR151/SAL: p=0.9989; GFP/LPS vs GPR151/LPS: p=0.4153; GFP/SAL vs GFP/LPS: p=0.0583; GPR151/SAL vs GPR151/LPS: p=0.0093	Virus ηp²=0.013; Injection ηp²=0.306; Virus×Injection ηp²=0.013; GFP/SAL vs GPR151/SAL g=-0.012; GFP/LPS vs GPR151/LPS g=-0.285; GFP/SAL vs GFP/LPS g=-1.288; GPR151/SAL vs GPR151/LPS g=-1.140
NEUT	Ordinary 2-way ANOVA	Virus: F(1,26)=0.467, p=0.5004; Injection: F(1,26)=3.394, p=0.0769; Virus×Injection: F(1,26)=0.886, p=0.3551	GFP/SAL=8; GFP/LPS=7; GPR151/SAL=7; GPR151/LPS=8	30	Fisher's LSD	GFP/SAL vs GPR151/SAL: p=0.8566; GFP/LPS vs GPR151/LPS: p=0.2610; GFP/SAL vs GFP/LPS: p=0.5298; GPR151/SAL vs GPR151/LPS: p=0.0598	Virus ηp²=0.018; Injection ηp²=0.115; Virus×Injection ηp²=0.033; GFP/SAL vs GPR151/SAL g=0.446; GFP/LPS vs GPR151/LPS g=-0.400; GFP/SAL vs GFP/LPS g=-0.439; GPR151/SAL vs GPR151/LPS g=-0.783
SPT average	3-way RM ANOVA (Time repeated: baseline vs post-injection)	Virus: F(1,21)=0.565, p=0.4604; Injection: F(1,21)=6.035, p=0.0228; Virus×Injection: F(1,21)=1.609, p=0.2185; Time: F(1,21)=24.305, p=7.07e-05; Virus×Time: F(1,21)=0.268, p=0.6101; Injection×Time: F(1,21)=22.488, p=0.0001; Virus×Injection×Time: F(1,21)=0.010, p=0.9199	GFP/SAL=7; GFP/LPS=6; GPR151/SAL=5; GPR151/LPS=7	25	Sidak-adjusted simple effects	GFP/SAL Baseline vs GPR151/SAL Baseline: raw p=0.8307, Sidak p=1.0000; GFP/LPS Baseline vs GPR151/LPS Baseline: raw p=0.1067, Sidak p=0.7418; GFP/SAL Baseline vs GFP/LPS Baseline: raw p=0.4051, Sidak p=0.9980; GPR151/SAL Baseline vs GPR151/LPS Baseline: raw p=0.3237, Sidak p=0.9908; GFP/SAL Post-injection vs GPR151/SAL Post-injection: raw p=0.6251, Sidak p=1.0000; GFP/LPS Post-injection vs GPR151…	Virus ηp²=0.026; Injection ηp²=0.223; Virus×Injection ηp²=0.071; Time ηp²=0.536; Virus×Time ηp²=0.013; Injection×Time ηp²=0.517; Virus×Injection×Time ηp²=0.000; GFP/SAL Baseline vs GPR151/SAL Baseline g=-0.138; GFP/LPS Baseline vs GPR151/LPS Baseline g=0.855; GFP/SAL Baseline vs GFP/LPS Baseline g=-0.459; GPR151/SAL Baseline vs GPR151/LPS Baseline g=0.592; GFP/SAL Post-injection vs GPR151/SAL Pos…
SPT Day 1	3-way RM ANOVA (Time repeated: baseline vs post-injection)	Virus: F(1,21)=1.341, p=0.2599; Injection: F(1,21)=16.730, p=0.0005; Virus×Injection: F(1,21)=2.549, p=0.1253; Time: F(1,21)=41.976, p=2.03e-06; Virus×Time: F(1,21)=0.128, p=0.7237; Injection×Time: F(1,21)=35.087, p=7.03e-06; Virus×Injection×Time: F(1,21)=0.342, p=0.5647	GFP/SAL=7; GFP/LPS=6; GPR151/SAL=5; GPR151/LPS=7	25	Sidak-adjusted simple effects	GFP/SAL Baseline vs GPR151/SAL Baseline: raw p=0.8449, Sidak p=1.0000; GFP/LPS Baseline vs GPR151/LPS Baseline: raw p=0.1380, Sidak p=0.8317; GFP/SAL Baseline vs GFP/LPS Baseline: raw p=0.4456, Sidak p=0.9992; GPR151/SAL Baseline vs GPR151/LPS Baseline: raw p=0.3656, Sidak p=0.9958; GFP/SAL Post-injection vs GPR151/SAL Post-injection: raw p=0.6880, Sidak p=1.0000; GFP/LPS Post-injection vs GPR151…	Virus ηp²=0.060; Injection ηp²=0.443; Virus×Injection ηp²=0.108; Time ηp²=0.667; Virus×Time ηp²=0.006; Injection×Time ηp²=0.626; Virus×Injection×Time ηp²=0.016; GFP/SAL Baseline vs GPR151/SAL Baseline g=-0.138; GFP/LPS Baseline vs GPR151/LPS Baseline g=0.855; GFP/SAL Baseline vs GFP/LPS Baseline g=-0.459; GPR151/SAL Baseline vs GPR151/LPS Baseline g=0.592; GFP/SAL Post-injection vs GPR151/SAL Pos…
SPT Day 2	3-way RM ANOVA (Time repeated: baseline vs post-injection)	Virus: F(1,21)=0.491, p=0.4912; Injection: F(1,21)=3.513, p=0.0749; Virus×Injection: F(1,21)=0.957, p=0.3391; Time: F(1,21)=1.021, p=0.3238; Virus×Time: F(1,21)=0.284, p=0.5999; Injection×Time: F(1,21)=5.867, p=0.0246; Virus×Injection×Time: F(1,21)=0.380, p=0.5440	GFP/SAL=7; GFP/LPS=6; GPR151/SAL=5; GPR151/LPS=7	25	Sidak-adjusted simple effects	GFP/SAL Baseline vs GPR151/SAL Baseline: raw p=0.8184, Sidak p=1.0000; GFP/LPS Baseline vs GPR151/LPS Baseline: raw p=0.0847, Sidak p=0.6542; GFP/SAL Baseline vs GFP/LPS Baseline: raw p=0.3720, Sidak p=0.9962; GPR151/SAL Baseline vs GPR151/LPS Baseline: raw p=0.2902, Sidak p=0.9836; GFP/SAL Post-injection vs GPR151/SAL Post-injection: raw p=0.8820, Sidak p=1.0000; GFP/LPS Post-injection vs GPR151…	Virus ηp²=0.023; Injection ηp²=0.143; Virus×Injection ηp²=0.044; Time ηp²=0.046; Virus×Time ηp²=0.013; Injection×Time ηp²=0.218; Virus×Injection×Time ηp²=0.018; GFP/SAL Baseline vs GPR151/SAL Baseline g=-0.138; GFP/LPS Baseline vs GPR151/LPS Baseline g=0.855; GFP/SAL Baseline vs GFP/LPS Baseline g=-0.459; GPR151/SAL Baseline vs GPR151/LPS Baseline g=0.592; GFP/SAL Post-injection vs GPR151/SAL Pos…
SPT Day 3	3-way RM ANOVA (Time repeated: baseline vs post-injection)	Virus: F(1,21)=0.068, p=0.7962; Injection: F(1,21)=0.785, p=0.3856; Virus×Injection: F(1,21)=0.779, p=0.3876; Time: F(1,21)=6.582, p=0.0180; Virus×Time: F(1,21)=0.890, p=0.3563; Injection×Time: F(1,21)=2.038, p=0.1681; Virus×Injection×Time: F(1,21)=0.059, p=0.8109	GFP/SAL=7; GFP/LPS=6; GPR151/SAL=5; GPR151/LPS=7	25	Sidak-adjusted simple effects	GFP/SAL Baseline vs GPR151/SAL Baseline: raw p=0.8694, Sidak p=1.0000; GFP/LPS Baseline vs GPR151/LPS Baseline: raw p=0.2090, Sidak p=0.9400; GFP/SAL Baseline vs GFP/LPS Baseline: raw p=0.5206, Sidak p=0.9999; GPR151/SAL Baseline vs GPR151/LPS Baseline: raw p=0.4457, Sidak p=0.9992; GFP/SAL Post-injection vs GPR151/SAL Post-injection: raw p=0.4978, Sidak p=0.9997; GFP/LPS Post-injection vs GPR151…	Virus ηp²=0.003; Injection ηp²=0.036; Virus×Injection ηp²=0.036; Time ηp²=0.239; Virus×Time ηp²=0.041; Injection×Time ηp²=0.088; Virus×Injection×Time ηp²=0.003; GFP/SAL Baseline vs GPR151/SAL Baseline g=-0.138; GFP/LPS Baseline vs GPR151/LPS Baseline g=0.855; GFP/SAL Baseline vs GFP/LPS Baseline g=-0.459; GPR151/SAL Baseline vs GPR151/LPS Baseline g=0.592; GFP/SAL Post-injection vs GPR151/SAL Pos…
Weight	3-way RM ANOVA (Time repeated: baseline vs post-injection)	Virus: F(1,37)=4.139, p=0.0491; Injection: F(1,37)=3.474, p=0.0703; Virus×Injection: F(1,37)=0.049, p=0.8260; Time: F(1,37)=70.709, p=4.13e-10; Virus×Time: F(1,37)=5.906, p=0.0201; Injection×Time: F(1,37)=85.482, p=3.72e-11; Virus×Injection×Time: F(1,37)=0.068, p=0.7961	GFP/SAL=11; GFP/LPS=10; GPR151/SAL=9; GPR151/LPS=11	41	Sidak-adjusted simple effects	GFP/SAL Baseline vs GPR151/SAL Baseline: raw p=0.2238, Sidak p=0.9522; GFP/LPS Baseline vs GPR151/LPS Baseline: raw p=0.3887, Sidak p=0.9973; GFP/SAL Baseline vs GFP/LPS Baseline: raw p=0.9480, Sidak p=1.0000; GPR151/SAL Baseline vs GPR151/LPS Baseline: raw p=0.7466, Sidak p=1.0000; GFP/SAL Post-injection vs GPR151/SAL Post-injection: raw p=0.0641, Sidak p=0.5482; GFP/LPS Post-injection vs GPR151…	Virus ηp²=0.101; Injection ηp²=0.086; Virus×Injection ηp²=0.001; Time ηp²=0.656; Virus×Time ηp²=0.138; Injection×Time ηp²=0.698; Virus×Injection×Time ηp²=0.002; GFP/SAL Baseline vs GPR151/SAL Baseline g=0.533; GFP/LPS Baseline vs GPR151/LPS Baseline g=0.385; GFP/SAL Baseline vs GFP/LPS Baseline g=0.027; GPR151/SAL Baseline vs GPR151/LPS Baseline g=-0.152; GFP/SAL Post-injection vs GPR151/SAL Post…

### Sheet: KO-WT with Sex factor
Data type	ANOVA type	F information	# of mice in each group	Total mice
Immobility	Ordinary 3-way ANOVA	Sex: F(1,172)=5.254, p=0.0231; Genotype: F(1,172)=0.149, p=0.6996; Injection: F(1,172)=0.086, p=0.7696; Sex×Genotype: F(1,172)=0.528, p=0.4683; Sex×Injection: F(1,172)=0.599, p=0.4399; Genotype×Injection: F(1,172)=8.299, p=0.0045; Sex×Genotype×Injection: F(1,172)=0.001, p=0.9768	Male/WT/SAL=23; Male/WT/LPS=18; Male/KO/SAL=24; Male/KO/LPS=24; Female/WT/SAL=22; Female/WT/LPS=21; Female/KO/SAL=24; Female/KO/LPS=24	180
Locomotion	Ordinary 3-way ANOVA	Sex: F(1,173)=36.352, p=9.69e-09; Genotype: F(1,173)=4.844, p=0.0291; Injection: F(1,173)=30.964, p=9.85e-08; Sex×Genotype: F(1,173)=0.852, p=0.3572; Sex×Injection: F(1,173)=21.992, p=5.53e-06; Genotype×Injection: F(1,173)=0.041, p=0.8400; Sex×Genotype×Injection: F(1,173)=1.049, p=0.3071	Male/WT/SAL=23; Male/WT/LPS=19; Male/KO/SAL=24; Male/KO/LPS=24; Female/WT/SAL=22; Female/WT/LPS=21; Female/KO/SAL=24; Female/KO/LPS=24	181
Time in Center	Ordinary 3-way ANOVA	Sex: F(1,173)=6.061, p=0.0148; Genotype: F(1,173)=10.122, p=0.0017; Injection: F(1,173)=1.159, p=0.2831; Sex×Genotype: F(1,173)=0.544, p=0.4619; Sex×Injection: F(1,173)=4.462, p=0.0361; Genotype×Injection: F(1,173)=0.243, p=0.6230; Sex×Genotype×Injection: F(1,173)=0.389, p=0.5335	Male/WT/SAL=23; Male/WT/LPS=19; Male/KO/SAL=24; Male/KO/LPS=24; Female/WT/SAL=22; Female/WT/LPS=21; Female/KO/SAL=24; Female/KO/LPS=24	181
Glucose	Ordinary 3-way ANOVA	Sex: F(1,66)=28.554, p=1.21e-06; Genotype: F(1,66)=0.000, p=0.9833; Injection: F(1,66)=33.751, p=1.97e-07; Sex×Genotype: F(1,66)=0.066, p=0.7973; Sex×Injection: F(1,66)=2.794, p=0.0994; Genotype×Injection: F(1,66)=0.007, p=0.9344; Sex×Genotype×Injection: F(1,66)=2.721, p=0.1038	Male/WT/SAL=9; Male/WT/LPS=7; Male/KO/SAL=11; Male/KO/LPS=11; Female/WT/SAL=8; Female/WT/LPS=8; Female/KO/SAL=10; Female/KO/LPS=10	74
MONO	Ordinary 3-way ANOVA	Sex: F(1,65)=32.133, p=3.56e-07; Genotype: F(1,65)=0.922, p=0.3405; Injection: F(1,65)=118.901, p=2.55e-16; Sex×Genotype: F(1,65)=0.104, p=0.7482; Sex×Injection: F(1,65)=31.798, p=4.00e-07; Genotype×Injection: F(1,65)=1.109, p=0.2961; Sex×Genotype×Injection: F(1,65)=0.282, p=0.5974	Male/WT/SAL=9; Male/WT/LPS=6; Male/KO/SAL=11; Male/KO/LPS=11; Female/WT/SAL=8; Female/WT/LPS=8; Female/KO/SAL=10; Female/KO/LPS=10	73
NEUT	Ordinary 3-way ANOVA	Sex: F(1,65)=22.242, p=1.32e-05; Genotype: F(1,65)=1.985, p=0.1636; Injection: F(1,65)=41.444, p=1.69e-08; Sex×Genotype: F(1,65)=0.057, p=0.8117; Sex×Injection: F(1,65)=10.761, p=0.0017; Genotype×Injection: F(1,65)=3.749, p=0.0572; Sex×Genotype×Injection: F(1,65)=0.224, p=0.6378	Male/WT/SAL=9; Male/WT/LPS=6; Male/KO/SAL=11; Male/KO/LPS=11; Female/WT/SAL=8; Female/WT/LPS=8; Female/KO/SAL=10; Female/KO/LPS=10	73
SPT average	4-way RM ANOVA (Sex, factor, Injection; Time repeated: baseline vs post-injection)	Sex: F(1,66)=13.838, p=0.0004; Genotype: F(1,66)=0.132, p=0.7173; Injection: F(1,66)=47.454, p=2.55e-09; Sex×Genotype: F(1,66)=1.604, p=0.2098; Sex×Injection: F(1,66)=0.970, p=0.3283; Genotype×Injection: F(1,66)=2.413, p=0.1252; Sex×Genotype×Injection: F(1,66)=0.125, p=0.7249; Time: F(1,66)=92.784, p=3.32e-14; Sex×Time: F(1,66)=2.114, p=0.1507; Genotype×Time: F(1,66)=1.929, p=0.1695; Injection×Ti…	Male/WT/SAL=9; Male/WT/LPS=7; Male/KO/SAL=11; Male/KO/LPS=11; Female/WT/SAL=8; Female/WT/LPS=8; Female/KO/SAL=10; Female/KO/LPS=10	74
SPT Day 1	4-way RM ANOVA (Sex, factor, Injection; Time repeated: baseline vs post-injection)	Sex: F(1,66)=12.836, p=0.0006; Genotype: F(1,66)=0.010, p=0.9188; Injection: F(1,66)=56.454, p=1.97e-10; Sex×Genotype: F(1,66)=0.555, p=0.4590; Sex×Injection: F(1,66)=1.956, p=0.1666; Genotype×Injection: F(1,66)=2.130, p=0.1492; Sex×Genotype×Injection: F(1,66)=0.414, p=0.5223; Time: F(1,66)=68.272, p=8.97e-12; Sex×Time: F(1,66)=1.606, p=0.2096; Genotype×Time: F(1,66)=0.311, p=0.5787; Injection×Ti…	Male/WT/SAL=9; Male/WT/LPS=7; Male/KO/SAL=11; Male/KO/LPS=11; Female/WT/SAL=8; Female/WT/LPS=8; Female/KO/SAL=10; Female/KO/LPS=10	74
SPT Day 2	4-way RM ANOVA (Sex, factor, Injection; Time repeated: baseline vs post-injection)	Sex: F(1,65)=11.329, p=0.0013; Genotype: F(1,65)=0.010, p=0.9204; Injection: F(1,65)=34.173, p=1.78e-07; Sex×Genotype: F(1,65)=0.303, p=0.5841; Sex×Injection: F(1,65)=0.490, p=0.4864; Genotype×Injection: F(1,65)=1.200, p=0.2774; Sex×Genotype×Injection: F(1,65)=0.783, p=0.3794; Time: F(1,65)=42.241, p=1.32e-08; Sex×Time: F(1,65)=1.793, p=0.1852; Genotype×Time: F(1,65)=0.128, p=0.7212; Injection×Ti…	Male/WT/SAL=8; Male/WT/LPS=7; Male/KO/SAL=11; Male/KO/LPS=11; Female/WT/SAL=8; Female/WT/LPS=8; Female/KO/SAL=10; Female/KO/LPS=10	73
SPT Day 3	4-way RM ANOVA (Sex, factor, Injection; Time repeated: baseline vs post-injection)	Sex: F(1,66)=15.703, p=0.0002; Genotype: F(1,66)=0.162, p=0.6885; Injection: F(1,66)=18.670, p=5.35e-05; Sex×Genotype: F(1,66)=1.876, p=0.1755; Sex×Injection: F(1,66)=2.158, p=0.1466; Genotype×Injection: F(1,66)=0.634, p=0.4289; Sex×Genotype×Injection: F(1,66)=0.301, p=0.5851; Time: F(1,66)=39.866, p=2.63e-08; Sex×Time: F(1,66)=2.744, p=0.1024; Genotype×Time: F(1,66)=1.589, p=0.2120; Injection×Ti…	Male/WT/SAL=9; Male/WT/LPS=7; Male/KO/SAL=11; Male/KO/LPS=11; Female/WT/SAL=8; Female/WT/LPS=8; Female/KO/SAL=10; Female/KO/LPS=10	74
Weight	4-way RM ANOVA (Sex, factor, Injection; Time repeated: baseline vs post-injection)	Sex: F(1,173)=107.560, p=6.66e-20; Genotype: F(1,173)=0.605, p=0.4378; Injection: F(1,173)=5.254, p=0.0231; Sex×Genotype: F(1,173)=0.001, p=0.9802; Sex×Injection: F(1,173)=0.397, p=0.5296; Genotype×Injection: F(1,173)=0.204, p=0.6520; Sex×Genotype×Injection: F(1,173)=0.412, p=0.5219; Time: F(1,173)=506.579, p=2.80e-53; Sex×Time: F(1,173)=29.420, p=1.94e-07; Genotype×Time: F(1,173)=0.226, p=0.6350…	Male/WT/SAL=23; Male/WT/LPS=19; Male/KO/SAL=24; Male/KO/LPS=24; Female/WT/SAL=22; Female/WT/LPS=21; Female/KO/SAL=24; Female/KO/LPS=24	181

### Sheet: Re-Expression with Sex factor
Data type	ANOVA type	F information	# of mice in each group	Total mice
Immobility	Ordinary 3-way ANOVA	Sex: F(1,69)=0.008, p=0.9292; Virus: F(1,69)=5.636, p=0.0204; Injection: F(1,69)=2.067, p=0.1550; Sex×Virus: F(1,69)=1.824, p=0.1813; Sex×Injection: F(1,69)=0.475, p=0.4930; Virus×Injection: F(1,69)=0.970, p=0.3280; Sex×Virus×Injection: F(1,69)=1.639, p=0.2048	Male/GFP/SAL=12; Male/GFP/LPS=9; Male/GPR151/SAL=10; Male/GPR151/LPS=7; Female/GFP/SAL=9; Female/GFP/LPS=10; Female/GPR151/SAL=9; Female/GPR151/LPS=11	77
Locomotion	Ordinary 3-way ANOVA	Sex: F(1,72)=23.528, p=6.90e-06; Virus: F(1,72)=0.009, p=0.9243; Injection: F(1,72)=48.581, p=1.26e-09; Sex×Virus: F(1,72)=1.999, p=0.1618; Sex×Injection: F(1,72)=19.096, p=4.10e-05; Virus×Injection: F(1,72)=7.899, p=0.0064; Sex×Virus×Injection: F(1,72)=4.655, p=0.0343	Male/GFP/SAL=12; Male/GFP/LPS=9; Male/GPR151/SAL=10; Male/GPR151/LPS=10; Female/GFP/SAL=9; Female/GFP/LPS=10; Female/GPR151/SAL=9; Female/GPR151/LPS=11	80
Time in Center	Ordinary 3-way ANOVA	Sex: F(1,72)=1.922, p=0.1699; Virus: F(1,72)=3.311, p=0.0730; Injection: F(1,72)=1.711, p=0.1950; Sex×Virus: F(1,72)=0.141, p=0.7082; Sex×Injection: F(1,72)=20.128, p=2.69e-05; Virus×Injection: F(1,72)=1.718, p=0.1941; Sex×Virus×Injection: F(1,72)=0.402, p=0.5282	Male/GFP/SAL=12; Male/GFP/LPS=9; Male/GPR151/SAL=10; Male/GPR151/LPS=10; Female/GFP/SAL=9; Female/GFP/LPS=10; Female/GPR151/SAL=9; Female/GPR151/LPS=11	80
Glucose	Ordinary 3-way ANOVA	Sex: F(1,66)=4.487, p=0.0379; Virus: F(1,66)=1.024, p=0.3152; Injection: F(1,66)=41.803, p=1.43e-08; Sex×Virus: F(1,66)=0.311, p=0.5791; Sex×Injection: F(1,66)=4.848, p=0.0312; Virus×Injection: F(1,66)=1.812, p=0.1828; Sex×Virus×Injection: F(1,66)=0.509, p=0.4779	Male/GFP/SAL=12; Male/GFP/LPS=9; Male/GPR151/SAL=9; Male/GPR151/LPS=9; Female/GFP/SAL=8; Female/GFP/LPS=9; Female/GPR151/SAL=8; Female/GPR151/LPS=10	74
MONO	Ordinary 3-way ANOVA	Sex: F(1,48)=14.491, p=0.0004; Virus: F(1,48)=4.155, p=0.0471; Injection: F(1,48)=79.698, p=9.07e-12; Sex×Virus: F(1,48)=8.493, p=0.0054; Sex×Injection: F(1,48)=14.972, p=0.0003; Virus×Injection: F(1,48)=3.903, p=0.0540; Sex×Virus×Injection: F(1,48)=8.116, p=0.0064	Male/GFP/SAL=9; Male/GFP/LPS=6; Male/GPR151/SAL=6; Male/GPR151/LPS=7; Female/GFP/SAL=6; Female/GFP/LPS=7; Female/GPR151/SAL=7; Female/GPR151/LPS=8	56
NEUT	Ordinary 3-way ANOVA	Sex: F(1,48)=16.560, p=0.0002; Virus: F(1,48)=0.014, p=0.9058; Injection: F(1,48)=19.586, p=5.52e-05; Sex×Virus: F(1,48)=0.974, p=0.3286; Sex×Injection: F(1,48)=4.351, p=0.0423; Virus×Injection: F(1,48)=0.113, p=0.7380; Sex×Virus×Injection: F(1,48)=2.348, p=0.1320	Male/GFP/SAL=9; Male/GFP/LPS=6; Male/GPR151/SAL=6; Male/GPR151/LPS=7; Female/GFP/SAL=6; Female/GFP/LPS=7; Female/GPR151/SAL=7; Female/GPR151/LPS=8	56
SPT average	4-way RM ANOVA (Sex, factor, Injection; Time repeated: baseline vs post-injection)	Sex: F(1,40)=7.522, p=0.0091; Virus: F(1,40)=3.596, p=0.0652; Injection: F(1,40)=55.255, p=4.71e-09; Sex×Virus: F(1,40)=0.409, p=0.5263; Sex×Injection: F(1,40)=11.067, p=0.0019; Virus×Injection: F(1,40)=2.487, p=0.1226; Sex×Virus×Injection: F(1,40)=0.295, p=0.5900; Time: F(1,40)=108.775, p=5.66e-13; Sex×Time: F(1,40)=16.731, p=0.0002; Virus×Time: F(1,40)=2.029, p=0.1621; Injection×Time: F(1,40)=9…	Male/GFP/SAL=8; Male/GFP/LPS=5; Male/GPR151/SAL=6; Male/GPR151/LPS=6; Female/GFP/SAL=5; Female/GFP/LPS=6; Female/GPR151/SAL=5; Female/GPR151/LPS=7	48
SPT Day 1	4-way RM ANOVA (Sex, factor, Injection; Time repeated: baseline vs post-injection)	Sex: F(1,40)=1.727, p=0.1963; Virus: F(1,40)=4.212, p=0.0467; Injection: F(1,40)=74.744, p=1.08e-10; Sex×Virus: F(1,40)=0.033, p=0.8561; Sex×Injection: F(1,40)=4.162, p=0.0480; Virus×Injection: F(1,40)=1.030, p=0.3163; Sex×Virus×Injection: F(1,40)=2.445, p=0.1258; Time: F(1,40)=134.843, p=2.19e-14; Sex×Time: F(1,40)=2.811, p=0.1014; Virus×Time: F(1,40)=2.784, p=0.1030; Injection×Time: F(1,40)=117…	Male/GFP/SAL=8; Male/GFP/LPS=5; Male/GPR151/SAL=6; Male/GPR151/LPS=6; Female/GFP/SAL=5; Female/GFP/LPS=6; Female/GPR151/SAL=5; Female/GPR151/LPS=7	48
SPT Day 2	4-way RM ANOVA (Sex, factor, Injection; Time repeated: baseline vs post-injection)	Sex: F(1,40)=13.599, p=0.0007; Virus: F(1,40)=1.953, p=0.1700; Injection: F(1,40)=40.053, p=1.63e-07; Sex×Virus: F(1,40)=0.143, p=0.7071; Sex×Injection: F(1,40)=12.984, p=0.0009; Virus×Injection: F(1,40)=2.879, p=0.0975; Sex×Virus×Injection: F(1,40)=0.075, p=0.7851; Time: F(1,40)=26.749, p=6.83e-06; Sex×Time: F(1,40)=15.985, p=0.0003; Virus×Time: F(1,40)=0.279, p=0.6001; Injection×Time: F(1,40)=3…	Male/GFP/SAL=8; Male/GFP/LPS=5; Male/GPR151/SAL=6; Male/GPR151/LPS=6; Female/GFP/SAL=5; Female/GFP/LPS=6; Female/GPR151/SAL=5; Female/GPR151/LPS=7	48
SPT Day 3	4-way RM ANOVA (Sex, factor, Injection; Time repeated: baseline vs post-injection)	Sex: F(1,40)=4.661, p=0.0369; Virus: F(1,40)=2.096, p=0.1555; Injection: F(1,40)=19.686, p=6.98e-05; Sex×Virus: F(1,40)=1.017, p=0.3193; Sex×Injection: F(1,40)=8.691, p=0.0053; Virus×Injection: F(1,40)=1.861, p=0.1801; Sex×Virus×Injection: F(1,40)=0.014, p=0.9066; Time: F(1,40)=41.684, p=1.08e-07; Sex×Time: F(1,40)=9.073, p=0.0045; Virus×Time: F(1,40)=1.005, p=0.3222; Injection×Time: F(1,40)=27.2…	Male/GFP/SAL=8; Male/GFP/LPS=5; Male/GPR151/SAL=6; Male/GPR151/LPS=6; Female/GFP/SAL=5; Female/GFP/LPS=6; Female/GPR151/SAL=5; Female/GPR151/LPS=7	48
Weight	4-way RM ANOVA (Sex, factor, Injection; Time repeated: baseline vs post-injection)	Sex: F(1,72)=95.776, p=7.29e-15; Virus: F(1,72)=2.509, p=0.1176; Injection: F(1,72)=13.271, p=0.0005; Sex×Virus: F(1,72)=0.081, p=0.7773; Sex×Injection: F(1,72)=3.731, p=0.0573; Virus×Injection: F(1,72)=0.077, p=0.7820; Sex×Virus×Injection: F(1,72)=0.231, p=0.6320; Time: F(1,72)=329.118, p=1.44e-28; Sex×Time: F(1,72)=17.413, p=8.30e-05; Virus×Time: F(1,72)=2.449, p=0.1220; Injection×Time: F(1,72)…	Male/GFP/SAL=12; Male/GFP/LPS=9; Male/GPR151/SAL=10; Male/GPR151/LPS=10; Female/GFP/SAL=9; Female/GFP/LPS=10; Female/GPR151/SAL=9; Female/GPR151/LPS=11	80
